# Exploring Metabolic Anomalies in COVID-19 and Post-COVID-19: A Machine Learning Approach with Explainable Artificial Intelligence

**DOI:** 10.1101/2024.04.15.589583

**Authors:** Juan José Oropeza-Valdez, Cristian Padron-Manrique, Aarón Vázquez-Jiménez, Xavier Soberon, Osbaldo Resendis-Antonio

**Affiliations:** Human Systems Biology Laboratory. Instituto Nacional de Medicina Genómica (INMEGEN). Mexico City, Mexico; Centro de Ciencias de la Complejidad, Universidad Nacional Autónoma de México (UNAM). Mexico City, Mexico; Programa de Doctorado en Ciencias Biomédicas, Universidad Nacional Autónoma de México (UNAM). Mexico City, Mexico; Departamento de Ingeniería Celular y Biocatálisis, Instituto de Biotecnología, UNAM, México, Avenida Universidad 2001, Colonia Chamilpa, 62210, Cuernavaca, México; Coordinación de la Investigación Científica – Red de Apoyo a la Investigación, Universidad Nacional Autónoma de México (UNAM). Mexico City, Mexico

## Abstract

The COVID-19 pandemic, caused by SARS-CoV-2, has led to significant challenges worldwide, including diverse clinical outcomes and prolonged post-recovery symptoms known as Long COVID or Post-COVID-19 syndrome. Emerging evidence suggests a crucial role of metabolic reprogramming in the infection’s long-term consequences. This study employs a novel approach utilizing machine learning (ML) and explainable artificial intelligence (XAI) to analyze metabolic alterations in COVID-19 and Post-COVID-19 patients. By integrating ML with SHAP (SHapley Additive exPlanations) values, we aimed to uncover metabolomic signatures and identify potential biomarkers for these conditions. Our analysis included a cohort of 142 COVID-19, 48 Post-COVID-19 samples and 38 CONTROL patients, with 111 identified metabolites. Traditional analysis methods like PCA and PLS-DA were compared with advanced ML techniques to discern metabolic changes. Notably, XGBoost models, enhanced by SHAP for explainability, outperformed traditional methods, demonstrating superior predictive performance and providing different insights into the metabolic basis of the disease’s progression and its aftermath, the analysis revealed several metabolomic subgroups within the COVID-19 and Post-COVID-19 conditions, suggesting heterogeneous metabolic responses to the infection and its long-term impacts. This study highlights the potential of integrating ML and XAI in metabolomics research.
