## Supplementary table 1 for "Exploring Metabolic Anomalies in COVID-19 and Post-COVID-19: A Machine Learning Approach with Explainable Artificial Intelligence"

### Sheet: Sheet1
Supplementary table 1. Performance metrics of machine learning binary models.
			Cross Validations (CV)
Comparisons	AUC	Accuracy	CV 1	CV 2	CV 3	CV 4	CV 5	Average CV
CONTROL VS COVID-19	0.991	0.944	0.861	0.889	0.889	0.972	0.917	0.906
CONTROL vs POST-COVID	1	0.944	1	1	1	1	0.882	0.976
COVID-19 VS POST-COVID	0.983	0.921	0.947	0.921	1	0.974	1	0.968
